# Combining metabarcoding and morphological approaches to identify phytoplankton taxa associated with harmful algal blooms

**DOI:** 10.1101/816926

**Authors:** Svetlana Esenkulova, Ben J.G. Sutherland, Amy Tabata, Nicola Haigh, Christopher M. Pearce, Kristina M. Miller

**Author notes:** Author for correspondence: Svetlana Esenkulova, Pacific Salmon Foundation, #300 1682 West 7^th^ Avenue, Vancouver, BC, Canada, V6J 4S6. Data Deposition: Raw sequence was uploaded to SRA under BioProject PRJNA544881 within BioSample accessions SAMN11865982-SAMN11866125.

## Abstract

Molecular techniques are expected to be highly useful in detecting taxa causing harmful algal blooms (HABs). This is the first report in Canada evaluating HABs-related species identification using a combination of morphological and molecular approaches. Microscopy, quantitative polymerase chain reaction (qPCR), and metabarcoding with multiple markers (*i.e.* 16S, 18S-dinoflagellate and 18S-diatom, large subunit (28S) rDNA) were applied on samples (n=54) containing suspected harmful algae (e.g. *Alexandrium* spp., *Chattonella* sp., *Chrysochromulina* spp., *Dictyocha* spp., *Heterosigma akashiwo*, *Protoceratium reticulatum*, *Pseudochattonella verruculosa, Pseudo-nitzschia* spp., *Pseudopedinella* sp.). Due to methodology limitations, qPCR result interpretation was limited, although good detectability occurred using previously published assays for *Alexandrium tamarense*, *H. akashiwo*, and *P. verruculosa*. Overall, the multiple-marker metabarcoding results were superior to the morphology-based methods, with the exception of taxa from the silicoflagellate group. The combined results using both 18S markers and the 28S marker together closely corresponded with morphological identification of targeted species, providing the best overall taxonomic coverage and resolution. The most numerous unique taxa were identified using the 18S-dinoflagellate amplicon, and the best resolution to the species level occurred using the 28S amplicon. Molecular techniques are therefore highly useful for HABs taxa detection, but currently depend on deploying multiple markers for metabarcoding.
