## Supplementary material for "Combining metabarcoding and morphological approaches to identify phytoplankton taxa associated with harmful algal blooms": Table S1

### Sheet: qPCR_primers
Family	Genus	Species	Assay	Size (bp)	Citation for the primer	Forward Name	Forward Sequence	Reverse Name	Reverse Sequence	Probe Name	Probe Sequence
Bacillariophyceae	Chaetoceros	tenuissimus	C.ten	64	Toyoda et al., 2010	2–10_EF	TTG TGG AGA GGT ACG CTT GTC TT	2–10_ER	CCC TCA TAG GCA CCC TGT TC	2–10_Probe	CCT TAG CTT AAA TCT CT
	Pseudo-nitzschia	multiseries	P.mul	106	Delaney et al., 2011	Pmulti_F	AGATTTAACTGATGAACAAA	Pmulti_R	GTAACTATTACGTGGGTGT	Pmulti_P	CTATTAGCCGCGGTTTA
Cyanobacteria	Cyanobacteria	General	Cyan		Rinta-Kanto et al., 2005	CYAN-108-F	ACGGGTGAGTAACRCGTRA	CYAN-377-R	CCATGGCGGAAAATTCCCC	CYAN-328-P	CTCAGTCCCAGTGTGGCTGNTC
	Microcystis	spp.	Micr		Rinta-Kanto et al., 2005	Micr-184-F	GCCGCRAGGTGAAAMCTAA	Micr-431-R	AATCCAAARACCTTCCTCCC	Micr-228-P	AAGAGCTTGCGTCTGATTAGCTAGT
Dictyochophyceae	Pseudochattonella	verruculosa	P.ver1	227	Bowers et al., 2006	ChattaqFor	CCGTAGTAATTCTAGAGCTAATACRTGCA	ChattaqRev	AATTCTCCGTTACCCGTTAAAGCCAT	CVerrProbe	AATGGCGCGCAAGCGTGTATTATG
			P.ver2	239	Handy et al., 2006	Cv1561F	ATGCATACAGCGAGTCTAGA	Cv1780R	TCACTCCGAAAAGTGTCAAC	CvProbe	CAAGAGTACCCAGGCCTCTCGACC
Dinoflagellatephyceae	Alexandrium	catenella	A.cat	160	Hosoi-Tanabe and Sako, 2005	catF	CCTCAGTGAGATTGTAGTGC	catR	GTGCAAAGGTAATCAAATGTCC	Taq man cat	ATGGGTTTTGGCTGCAAGTGCA
		minutum	A.min	89	Toebe et al., 2013	Amin-F	ACATGGATAACTGTGGTAATTCTATAGCT	Amin-R	GTTGGTTCTGTAACTAATGACCACA	Amin-P	CATCCAAACCTGACTTC
		tamarense	A.tam1	131	Toebe et al., 2013	At-NA-1-F	CCACAGCCCAAAGCTCTTG	At-NA-1-R	CCATGAGGGAAATATGAAAAGG	At-NA-1-P	AACACTCCCACCAAGCA
			A.tam2	108	Toebe et al., 2013	At-ME-2-F	GCATGCCAAGAAAGAATCATTGT	At-ME-2-R	TGTATTTGCTGAACAAAAAGTAAACAGA	At-ME-2-P	AGCACAACAACCTCACCA
			A.tam3	82	Toebe et al., 2013	At-WE-3-F	TTGTGTGTGTCAGGGCTTGTA	At-WE-3-R	GAATGTGTCTGGTGTATCTGTT	At-WE-3-P	CAACCTCAAACACATGGA
			A.tam4	230	Hosoi-Tanabe and Sako, 2005	tamF	TGCTTGGTGGGAGTGTTGCA	tamR	TAAGTCCAAGGAAGGAAGCATC	Taqman tam	AGAGCTTTGGGCTGTGGGTGTA
		tamutum	A.tamu	90	Toebe et al., 2013	Amut-F	GAACATTTTGCAGCAACATTGTG	Amut-R	GTGGTACTTGTGTGTGTTCCTTTG	Amut-P	CTCAAGGAAGCAAACC
	Azadinium	Obesum	A.obe	74	Toebe et al., 2012	Aob134F	AGG GAT CGA TAC ACA AAT GAG TAC TG	Aob208R	AAA CTC CAG GGA CAT GGT AGT CTT A	Aob163	AAG ACA TTC GAC CTA CCG T
		poporum	A.pop	68	Toebe et al., 2012	Apop62F	GAT GCT CAA GGT GCC TAG AAA GTC	Apop148R	CCT GCG TGT CTG GTT GCA	Apop112	TTC CAG ACG ACT CAA A
		spinosum	A.spi	72	Toebe et al., 2012	Asp48F	TCG TCT TTG TGT CAG GGA GAT G	Asp120R	GGA AAC TCC TGA AGG GCT TGT	Aspin77T	CGC CCA AAA GGA CTC CT
	Cochlodinium	polykrikoides	C.pol	148	Park et al., 2009	CPITSF	CGGCAACCTTTGTCAAACA	CPITSR2	GGTTTGCTGATCTAACTTCATGTCT	CPITSP	CAACCGTGATACCCGCTAGCTTTGC
			Cpoly		Kamikawa et al., 2006	Cpoly-F	CCACACGGTGAGATTGTTGG	Cpoly-R	GCCACCGAAGTCGTTCG	Cpoly-P	CCACCAATCACCAATGACC
	Gyrodinium	impudicum	G.imp	105	Park et al., 2009	GIITSF	GAGTGCTTGTGCCTCAGGAT	GIITSR	CGCTTAGCCAGTTGGTTGAC	GIITSP	CCTCAGGAGCGCCTCGAGAACA
		instriatum	G.ins	108	Handy et al., 2008	Gi 166F	GCACAAATTCCCAACTTCGCGG	Gi 274R	GCTCGAATGATTCATCGCCAGCA	GiProbe	CCAACACAGGCTCTGCCTGTTCTC
	Heterocapsa	circularisquama	H.cir		Kamikawa et al., 2006	HcircF	GTTTGCCTATGGGTGAGC	HcircR	CATTGTGTCAGGGAGGAG	Taq-Circ	CACCACAAGGTCATGAGGACACA
	Karenia	Brevis	K.bre	91	Gray et al., 2003		TGAAACGTTATTGGGTCTGT		AGGTACACACTTTCGTAAACTA		TTAACCTTAGTCTCGGGTA
		mikimotoi	K.mik1		Kamikawa et al., 2006	KmikiF	GTCTGGTAGCACTGCTTCA	KmikiR	GTCGGTTGCTGGTGCAAAA	Taq-miki	TGCTCCTGGCACCAACAAC
			K.mik2		Yuan et al., 2012	KMF	CTTTGTGTGTAACCTGTTGCTTTGT	KMR	TCAGCGGGTTTGCTTACCT	KMP	ACCTGTCCTCCTGTCTGCCACTTCATTTGT
	Karlodinium	micrum/veneficum	K.ven1	~150	Handy et al., 2008	Dino 1662F	CCGATTGAGTGWTCCGGTGAATAA	Euk B	GATCCWTCTGCAGGTTCACCTAC	KvProbe	CCGCTGCAACGTTCAGGAACTAAACACTG
		veneficum	K.ven2	120	Park et al., 2009	KVITSF3	CTGTGAACTTCTTTGTGAGCTCTT	KVITSR3	TAGCGATAGCTTCGCAGACA	KVITSP3	AGGTGAATCCCAATGCTGCTCCACTA
	Pfiesteria	piscicida	P. pi	213	Bowers et al., 2000	107	CAGTTAGATTGTCTTTGGTGGTCAA	320	TGATAGGTCAGAAAGTGATATGGTA	Probe	CATGCACCAAAGCCCGACTTCTCG
	Prorocentrum	minimum	P.min	325	Handy et al., 2008	Pm 200F	TGTGTTTATTAGTTACAGAACCAGC	Pm 525R	AATTCTACTCATTCCAATTACAAGACAAT	PmProbe	CCGCCTGGTCCTTTGGTGATTCATAATAAC
	Pseudopfiesteria	shumwayae	P.shu	78	Bowers et al., 2000	PSITSF1	TTGACGCATTGAGGCTATGG	PSITSR	AAACGGATGCAAACGAGTTG	PSITSP1	CGGCTTCTCTGGCGACGAATCAC
Haptophyceae/Prymnesiophyceae	Prymnesium	Parvum	P.par1	195	Manning and La Claire, 2010	FucoF	CTGCAGATGGTCTTCCTCATC	FucoR	AACCCTGGAGAGACGAAGTTC	0	AAGCCTGACCTTGACGCTGATGAG
			P.par2	132	Zamor et al., 2012	PrymF	TGTCTGCCGTGGACTTAGTGCT	PrymR-3	ATGGCACAACGACTTGGT	PrymP	ACGTGTGCCGACGTGCTAGTAG
Raphidophyceae	Chattonella	marina/ovata/antiqua	C.mar1		Kamikawa et al., 2006	ChattF	GCTCTTTGTTCTCTGCATCC	ChattR	CAGTCCAATCACTGCAACC	Taq-Chatt	GCAACGGCAAGATGGAACC
			C.mar2	224	Bowers et al., 2006	CmarinaFor	GGTAGTTGCCGTACATTTTGCTCTT	CmarinaRev	AAAAGTGGATTCAGCCGAAGCTTC	CmarinaProbe	TTGAGTTCAACGGGCGTGGTAGC
		subsalsa	C.sub1	156	Bowers et al., 2006	SubsalsaFor	TTGGATTCCGACGGGC	SubsalsaRev	ATATGCTTAAATTCAGCGGGTTTT	SubsalsaProbe	TTCGGCCAAGCACACATTTCGGCCAAGCACACATCCTC
			C.sub2	~350	Coyne et al., 2005	Cs 1350F	CTAAATAGTGTGGGTAATGCTTAC	Cs 1705R	GGCAAGTCACAATAAAGTTCCAA	Raph Probe	CAACGAGTACTTTCCTTGGCCGGAA
	Fibrocapsa	japonica	F.jap	167	Bowers et al., 2006	Fjap490For	TGAAAACGGCCCGTACACA	Fjap657Rev	CGGGAACAGCTCATGATGT	Fjap578Probe	CGGCTGGACACGCTTCTG
	Heterosigma	akashiwo	H.aka1	228	Bowers et al., 2006	Haka127For	AAAGGTGCGTGCTCAGTCGTGGT	Haka355Rev	CAAAAGTCTTTTCATCTTTCCCT	Haka222Probe	TACGAGCCGTTTCCGACGA
			H.aka2	~350	Coyne et al., 2005	Hs 1350F	CTAAATAGTGTCGGTAATGCTTCT	Hs 1705R	GGCAAGTCACAATAAAGTTCCAT	Hs Probe	CAACGAGTAACGACCTTTGCCGGAA
			H.aka3		Kamikawa et al., 2006	HakaF	CTGCTGAAGGAAGCGATTG	HakaR	GGAACGCGCAGTCAAAG	Taq-aka	GGAGCGTTTCAACATGCGTTC
References:
Bowers HA, Tengs T, Glasgow J, Burkholder JM, Rublee PA, and Oldach DW. 2000. Development of real-time PCR assays for rapid detection of Pfiesteria piscicida and related dinoflagellates. Applied and Environmental Microbiology,. https://doi.org/10.1128/AEM.66.11.4641-4648.2000.
Bowers HA, Tomas C, Tengs T, Kempton JW, Lewitus AJ, and Oldach DW. 2006. Raphidophyceae [chadefaud ex silva] systematics and rapid identification: Sequence analyses and real-time PCR assays. Journal of Phycology,. https://doi.org/10.1111/j.1529-8817.2006.00285.x.
Coyne KJ, Handy SM, Demir E, Whereat EB, Hutchins DA, Portune KJ, et al. 2005. Improved quantitative real-time PCR assays for enumeration of harmful algal species in field samples using an exogenous DNA reference standard. Limnology and Oceanography: Methods,. https://doi.org/10.4319/lom.2005.3.381.
Delaney JA, Ulrich RM, and Paul JH. 2011. Detection of the toxic marine diatom Pseudo-nitzschia multiseries using the RuBisCO small subunit (rbcS) gene in two real-time RNA amplification formats. Harmful Algae,. https://doi.org/10.1016/j.hal.2011.07.005.
Gray M, Wawrik B, Paul J, and Casper E. 2003. Molecular detection and quantitation of the red tide dinoflagellate Karenia brevis in the marine environment. Applied and Environmental Microbiology,. https://doi.org/10.1128/AEM.69.9.5726-5730.2003.
Handy SM, Demir E, Hutchins DA, Portune KJ, Whereat EB, Hare CE, et al. 2008. Using quantitative real-time PCR to study competition and community dynamics among Delaware Inland Bays harmful algae in field and laboratory studies. Harmful Algae,. https://doi.org/10.1016/j.hal.2007.12.018.
Handy SM, Hutchins DA, Cary SC, and Coyne KJ. 2006. Simultaneous enumeration of multiple raphidophyte species by quantitative real-time PCR: Capabilities and limitations. Limnology and Oceanography: Methods,. https://doi.org/10.4319/lom.2006.4.193.
Hosoi-Tanabe S, and Sako Y. 2005. Species-specific detection and quantification of toxic marine dinoflagellates Alexandrium tamarense and A. catenella by real-time PCR assay. Marine Biotechnology,. https://doi.org/10.1007/s10126-004-4128-4.
Kamikawa R, Asai J, Miyahara T, Murata K, Oyama K, Yoshimatsu S, et al. 2006. Application of a Real-time PCR Assay to a Comprehensive Method of Monitoring Harmful Algae. Microbes and Environments,. https://doi.org/10.1264/jsme2.21.163.
Manning SR, and La Claire JW. 2010. Prymnesins: Toxic metabolites of the golden alga, Prymnesium parvum Carter (Haptophyta). Marine Drugs,. https://doi.org/10.3390/md8030678.
Park T-G, Park Y-T, and Lee Y. 2009. Development of a SYTO9 based real-time PCR probe for detection and quantification of toxic dinoflagellate Karlodinium veneficum (Dinophyceae) in environmental samples . Phycologia,. https://doi.org/10.2216/08-52.1.
Park TG, Park GH, Park YT, Kang YS, Bae HM, Kim CH, et al. 2009. Identification of the dinoflagellate community during Cochlodinium polykrikoides (Dinophyceae) blooms using amplified rDNA melting curve analysis and real-time PCR probes. Harmful Algae,. https://doi.org/10.1016/j.hal.2008.09.003.
Rinta-Kanto JM, Ouellette AJA, Boyer GL, Twiss MR, Bridgeman TB, and Wilhelm SW. 2005. Quantification of toxic Microcystis spp. during the 2003 and 2004 blooms in western Lake Erie using quantitative real-time PCR. Environmental Science and Technology,. https://doi.org/10.1021/es048249u.
Toebe K, Alpermann TJ, Tillmann U, Krock B, Cembella A, and John U. 2013. Molecular discrimination of toxic and non-toxic Alexandrium species (Dinophyta) in natural phytoplankton assemblages from the Scottish coast of the North Sea. European Journal of Phycology,. https://doi.org/10.1080/09670262.2012.752870.
Toebe K, Joshi AR, Messtorff P, Tillmann U, Cembella A, and John U. 2012. Molecular discrimination of taxa within the dinoflagellate genus Azadinium, the source of azaspiracid toxins. Journal of Plankton Research,. https://doi.org/10.1093/plankt/fbs077.
Toyoda K, Nagasaki K, and Tomaru Y. 2010. Application of real-time PCR assay for detection and quantification of bloom-forming diatom Chaetoceros tenuissimus Meunier. Plankton and Benthos Research,. https://doi.org/10.3800/pbr.5.56.
Yuan J, Mi T, Zhen Y, and Yu Z. 2012. Development of a rapid detection and quantification method of Karenia mikimotoi by real-time quantitative PCR. Harmful Algae,. https://doi.org/10.1016/j.hal.2012.03.004.
Zamor RM, Glenn KL, and Hambright KD. 2012. Incorporating molecular tools into routine HAB monitoring programs: Using qPCR to track invasive Prymnesium. Harmful Algae,. https://doi.org/10.1016/j.hal.2011.10.028.

### Sheet: metabarcoding_primers
amplicon	FOR_name	FOR_seq	REV_name	REV_seq	Approx. Size	Tm_for	Tm_rev	Reference
16S	16S_341F	CCTACGGGNGGCWGCAG	16S_805R	GACTACHVGGGTATCTAATCC	450	60.1	51	Eiler A, Drakare S, Bertilsson S, Pernthaler J, Peura S, et al. (2013) Unveiling Distribution Patterns of Freshwater Phytoplankton by a Next Generation Sequencing Based Approach. PLOS ONE 8(1): e53516. https://doi.org/10.1371/journal.pone.0053516
18S-dinoflag	18S_EukA7F	AACCTGGTTGATCCTGCCAGT	18S_euk-570R	GCTATTGGAGCTGGAATTAC	563	58.9	50.5	Kohli, G.S., Neilan, B.A., Brown, M.V., Hoppenrath, M. and Murray, S.A. (2014), Diversity of dinoflagellates via pyrosequencing. Environ Microbiol, 16: 467-485. doi:10.1111/1462-2920.12275
18S-diatom	18S_D512for	ATTCCAGCTCCAATAGCG	18S_D978rev 18S	GACTACGATGGTATCTAATC	400	52.2	46.7	Zimmermann, J., Jahn, R. & Gemeinholzer, B. Barcoding diatoms: evaluation of the V4 subregion on the 18S rRNA gene, including new primers and protocols. Org Divers Evol 11, 173 (2011). https://doi.org/10.1007/s13127-011-0050-6
LSU	LSU_T16N_f	AMAAGTACCRYGAGGGAAAG	LSU_T24U_R	SCWCTAATCATTCGCTTTACC	830	53.5	51.3	Hamsher SE, Evans KM, Mann DG, Poulíčková A, Saunders GW. (2011) Barcoding Diatoms: Exploring Alternatives to COI-5P. Protist 162(3). https://doi.org/10.1016/j.protis.2010.09.005
Nextera Adapter	Forward overhang	TCGTCGGCAGCGTCAGATGTGTATAAGAGACAG	Reverse overhang	GTCTCGTGGGCTCGGAGATGTGTATAAGAGACAG				https://support.illumina.com/documents/documentation/chemistry_documentation/16s/16s-metagenomic-library-prep-guide-15044223-b.pdf
