## Supplementary material for "Combining metabarcoding and morphological approaches to identify phytoplankton taxa associated with harmful algal blooms": Table S2

### Sheet: Sheet1
Sample	Microscopy observations	A.tam1	Cyan	H.aka1	H.aka3	K.ven1	K.ven2	P.ver1
s01	Alexandrium cf catenella	+		?
s02	Chattonella subsalsa
s03	Alexandrium sp.	+		?
s04	Protoceratium reticulatum	?	?	?
s05	Pseudo-nitzschia spp.	?		?
s06	Heterosigma akashiwo			?
s07	Heterosigma akashiwo			?
s08	Heterosigma akashiwo			+
s09	Heterosigma akashiwo, big Raphidophyte (Chattonella sp.?), nanoflagellates			+
s10	Alexandrium sp., flagellates, green algae	?	+	?
s11	Alexandrium sp.	+		?
s12	Alexandrium tamarense	+
s13	Alexandrium sp.	+	?
s14	Pseudochattonella cf verruculosa	?		?				+
s15	Chaetoceros eibenii	?		?	?
s16	Heterosigma akashiwo			?
s17	Heterosigma akashiwo, Chattonella sp.?
s18	Heterosigma akashiwo			?
s19	Heterosigma akashiwo			?
s20	Heterosigma akashiwo			?
s21	Heterosigma akashiwo			?
s22	Heterosigma akashiwo			+
s23	Heterosigma akashiwo			+
s24	Pseudopedinella sp.	?
s28	Pseudopedinella sp.					+
s31	Chattonella sp., Dictyocha spp., Heterosigma akashiwo, Prorocentrum gracile		?	?		+	?
s32	Pseudopedinella sp.?			+		?
s33	Chattonella sp., Pseudochattonella sp., Dictyocha spp., Cochlodinium fulvescens	?	+	?		?
s34	Chattonella sp., Pseudochattonella sp., Dictyocha spp., Cochlodinium fulvescens	?	+	?		+	?
s35	Heterosigma akashiwo			?
s36	Heterosigma akashiwo			+
s37	Heterosigma akashiwo, nanoflagellates, big Raphidophyte			+		?
s38	Heterosigma akashiwo (various morphotypes), nanoflagellates			+
s39	Chaetoceros spp., Skeletonema costatum, Dictyocha spp., Chrysochromulina sp.?
s40	Diatoms, Dictyocha spp., Chrysochromulina sp.?	?		?		?
s41	Green algae, Cyanobacteria					+
s42	Heterosigma akashiwo	?	?
s43	Heterosigma akashiwo	?	?
s44	Chrysochromulina sp.?	?		?
s45	Chrysochromulina sp.?			?		?
s46	Heterosigma akashiwo, nanoflagellates, Chattonella sp.?, diatoms			?
s47	Heterosigma akashiwo, nanoflagellates, Chattonella sp.?, diatoms			?
s48	Heterosigma akashiwo, nanoflagellates, Chattonella sp.?, diatoms			?
s49	Heterosigma akashiwo, nanoflagellates, Chattonella sp.?, diatoms			?
s50	Pseudochattonella cf verruculosa					?
s53	Pseudochattonella cf verruculosa		?	?
