## Supplementary material for "Combining metabarcoding and morphological approaches to identify phytoplankton taxa associated with harmful algal blooms": Table S7

### Sheet: Sheet1
Taxa detected by microscopy, the closest match as detected by NGS, the percentage of the total reads for that sample represented by the match, and the percentage of unknown reads in the sample.
PC – purchased culture, IC – isolated culture, MC – mixed culture, FWS – filtered water sample, PWS – pelleted water sample; * - grouped; n/a - not applied
				best match				unknown
Sample	Origin	Microscopy	NGS taxa - best match	16S	18S Diatom	18S Dino	LSU	16S	18S Diatom	18S Dino	LSU
s31	FWS	Chattonella sp.	N/A (H. akashiwo)	0	0 (100)	0	0 (100)	0.0650685	1.36786	0.490736	0.763516
s31	FWS	H. akashiwo	H. akashiwo	0	100	0	100	0.12569	0.569991	0.307497	0.525258
s31	FWS	Dictyocha spp.	No match	0	0	0	0	1.54102	0	8.63525	3.19988
s31	FWS	P. gracile	No match	0	0	0	0	0.483854	0	8.41515	3.34667
s32	FWS	Pseudopedinella spp.	No match	0	0	0	0	0.360192	93.6221	8.20399	3.26401
s33	FWS	Dictyocha spp.	No match	0	0	0	0	0.163476	1.10725	1.02278	37.7358
s33	FWS	Chattonella sp.	N/A (H. akashiwo)	0 (0.16)	0 (2.46)	0 (1.97)	0 (1.42)	0.00950603	99.8936	32.1978	99.9153
s33	FWS	C. fulvescens	Cochlodinium spp.*	0	0	0	0.97	2.39631	0.662774	10.8908	1.85994
s33	FWS	Pseudochattonella sp.	No match	0	0	0	0	0.0903165	0.588946	7.59607	1.98533
s34	FWS	Chattonella sp.	N/A (H. akashiwo)	0 (0.66)	0 (10.82)	0 (0.29)	0 (2.08)	0.0903165	0.588946	7.59607	1.98533
s34	FWS	Pseudochattonella sp.	Pseudochattonella spp.	0	0.18	0.02	0	0	0	0	45.4545
s34	FWS	C. fulvescens	Cochlodinium spp.*	0	0	0	1.56	0.155819	2.19409	1.12295	0.953432
s34	FWS	Dictyocha spp.	Dictyochales	0	0.83	0.04	0	36.0663	0.57073	0.59559	42.8256
s35	FWS	H. akashiwo	H. akashiwo	81.89	99.45	99.29	99.21	0.484488	0.565453	0.289017	0.920565
s36	FWS	H. akashiwo	H. akashiwo	92.05	85.55	44.27	82.11	0	2.87233	0.296134	11.3208
s38	FWS	H. akashiwo	H. akashiwo	79.83	93.52	80.49	93.73	0.0831419	0.497764	0.735589	0.866169
s38	FWS	nanoflagellates	Paraphysomonas spp.*, Pteridomonas spp.*	0	1.53	2.75	0	0.0831419	0.497764	0.735589	0.866169
s39	FWS	Chaetoceros spp.	No match	0	0	0	0	67.2302	0.472781	3.71463	96.1111
s39	FWS	Chrysochromulina spp.	No match	0	0	0	0	67.2302	0.472781	3.71463	96.1111
s39	FWS	Dictyocha spp.	No match	0	0	0	0	67.2302	0.472781	3.71463	96.1111
s39	FWS	S. costatum	No match	0	0	0	0	0.293158	1.23259	6.40382	1.83146
s40	FWS	Chrysochromulina spp.	No match	0	0	0	0	0.293158	1.23259	6.40382	1.83146
s40	FWS	Dictyocha spp.	No match	0	0	0	0	0.293158	1.23259	6.40382	1.83146
s40	FWS	Diatoms	Diatoms*	0	69.57	0	0	2.14459	8.24064	75.6466	97.89
s41	FWS	Cyanobacteria	No match	0	0	0	0	2.14459	8.24064	75.6466	97.89
s41	FWS	Green algae	Chlamydomonadales, Chlamydomonas hedleyi	0	87.23	80.24	93.89	2.14459	8.24064	75.6466	97.89
s42	FWS	H. akashiwo	H. akashiwo	100	100	0	100	2.14459	8.24064	75.6466	97.89
s43	FWS	H. akashiwo	H. akashiwo	68	100	0	100	0.80648	1.42359	5.12734	6.47452
s44	FWS	Chrysochromulina spp.	Haptolina fragaria (total Prymnesiales)	0	0	1.15 (1.15)	0 (1.08)	0.80648	1.42359	5.12734	6.47452
s45	FWS	Chrysochromulina spp.	H. fragaria (total Prymnesiales)	0	0	1.45 (1.54)	0 (1.45)	0.80648	1.42359	5.12734	6.47452
s03	IC	Alexandrium sp.	Alexandrium spp.*	0	19.63	91.58	96.5	#N/A	#N/A	#N/A	#N/A
s04	IC	P. reticulatum	P. reticulatum	0	0	96.01	99.46	#N/A	#N/A	#N/A	#N/A
s05	IC	Pseudo-nitzschia spp.	Pseudo-nitzschia spp.*	0	99.91	0	98.85	0.40503	0.708733	15.2966	5.23593
s06	IC	H. akashiwo	H. akashiwo	95.81	91.59	56.14	89.39	0.150905	40.6624	65.2187	68.1689
s07	IC	H. akashiwo	H. akashiwo	89.46	98.57	99.24	99.03	0.150905	40.6624	65.2187	68.1689
s08	IC	H. akashiwo	H. akashiwo	96.95	99.19	99.17	99.47	0.150905	40.6624	65.2187	68.1689
s11	IC	Alexandrium sp.	Alexandrium spp.*	0	0	90.92	96.4	0	1.19779	1.03729	0.857889
s12	IC	A. tamarense	Alexandrium spp.*	0	66.67	91.58	96.64	1.40456	1.28913	10.0287	1.7546
s13	IC	Alexandrium sp.	Alexandrium spp.*	0	3.49	91.8	96.72	1.40456	1.28913	10.0287	1.7546
s14	IC	P. verruculosa	Pseudochattonella spp.*	0	13.47	32.37	0	n/a	n/a	n/a	n/a
s15	IC	Chaetoceros eibenii	Chaetoceros spp.	0	0	67.77	0	n/a	n/a	n/a	n/a
s16	IC	H. akashiwo	H. akashiwo	89.91	98.98	89.11	98.14	n/a	n/a	n/a	n/a
s17	IC	H. akashiwo	H. akashiwo	96.48	98	90.94	96.86	n/a	n/a	n/a	n/a
s17	IC	Chattonella sp.?	N/A (H. akashiwo)	0 (96.48)	0 (98.00)	0 (90.94)	0 (96.86)	n/a	n/a	n/a	n/a
s18	IC	H. akashiwo	H. akashiwo	100	46.76	0	54.55	n/a	n/a	n/a	n/a
s19	IC	H. akashiwo	H. akashiwo	83.71	97.81	98.74	98.96	n/a	n/a	n/a	n/a
s20	IC	H. akashiwo	H. akashiwo	48.91	71.56	49.18	57.09	4.65452	12.7717	17.3342	4.95575
s21	IC	H. akashiwo	H. akashiwo	59.39	99.42	99.57	99.05	4.65452	12.7717	17.3342	4.95575
s22	IC	H. akashiwo	H. akashiwo	70.73	93.33	91.65	88.68	n/a	n/a	n/a	n/a
s23	IC	H. akashiwo	H. akashiwo	92.1	99.34	99.6	99.43	0	0	37.037	0
s24	IC	Pseudopedinella spp.	No match	0	0	0	0	0.212269	0.738711	3.12473	1.56909
s09	MC	H. akashiwo	H. akashiwo	84.45	99.5	98.99	99	0.150905	40.6624	65.2187	68.1689
s09	MC	Big Raphidophyte-Chattonella sp.?	N/A (H. akashiwo)	0 (84.45)	0 (99.50)	0 (98.99)	0 (99.00)	0.240072	49.6127	69.4329	62.069
s09	MC	nanoflagellates	Goniomonas spp.*	0	0	0.14	5.99	0.240072	49.6127	69.4329	62.069
s10	MC	Alexandrium sp.	Alexandrium spp.*	0	0.06	3.31	2.29	0.240072	49.6127	69.4329	62.069
s10	MC	flagellates	Bicosoecida, Chromulinales	0	0.02	78.43	0.08	0.240072	49.6127	69.4329	62.069
s10	MC	Green algae	Chlamydomonadales, Chlamydomonas	0	1.58	7.51	0	0.0414356	0.285542	0.312247	0.792889
s37	MC	H. akashiwo	H. akashiwo	39.22	95.16	55.12	85.62	0.0608448	0.66012	0.37458	0.563284
s37	MC	Big raphidophyte	N/A (H. akashiwo)	0 (39.22)	0 (95.16)	0 (55.12)	0 (85.62)	0.189693	1.3718	95.3198	99.5748
s37	MC	nanoflagellates	Paraphysomonas spp.*,	0	0.15	0.14	0	0.0831419	0.497764	0.735589	0.866169
s46	MC	Diatoms	Diatoms*	0	24.89	8.3	0.98	0.80648	1.42359	5.12734	6.47452
s46	MC	H. akashiwo	H. akashiwo	0.2	0.67	0.07	0.23	1.72249	1.1738	9.37557	3.16164
s46	MC	Chattonella sp.	N/A (H. akashiwo)	0 (0.20)	0 (0.67)	0 (0.07)	0 (0.23)	1.72249	1.1738	9.37557	3.16164
s46	MC	nanoflagellates	Paraphysomonas spp.*, Pteridomonas spp.*	0	2.12	12.24	0	1.72249	1.1738	9.37557	3.16164
s47	MC	Diatoms	Diatoms	0	0.13	1.36	0.14	1.72249	1.1738	9.37557	3.16164
s47	MC	H. akashiwo	H. akashiwo	57	95.36	80.41	92.97	5.13064	1.23101	28.9308	29.0795
s47	MC	Chattonella sp.	N/A (H. akashiwo)	0 (57.00)	0 (95.36)	0 (80.41)	0 (92.97)	5.13064	1.23101	28.9308	29.0795
s47	MC	nanoflagellates	Pirsonia spp.	0	3	7.63	0	5.13064	1.23101	28.9308	29.0795
s48	MC	Diatoms	Diatoms	0	0.34	0.42	0.56	5.13064	1.23101	28.9308	29.0795
s48	MC	H. akashiwo	H. akashiwo	89.62	97.46	87.59	96.26	1.04664	0	10.0832	3.60791
s48	MC	Chattonella sp.	N/A (H. akashiwo)	0 (89.62)	0 (97.46)	0 (87.59)	0 (96.26)	0.0153917	0.0853354	0.144621	0.241688
s48	MC	nanoflagellates	Paraphysomonas spp.*	0	0.13	2.1	0	0.0879185	2.86228	23.6382	2.27923
s49	MC	Diatoms	Diatoms	0	6.26	0	1.15	0	0	0	100
s49	MC	H. akashiwo	H. akashiwo	32.26	88.21	58.49	69.77	0	0	0	100
s49	MC	Chattonella sp.	N/A (H. akashiwo)	0 (32.26)	0 (88.21)	0 (58.49)	0 (69.77)	0	0	0	100
s49	MC	nanoflagellates	Paraphysomonas spp.*	0	3.22	4.09	0	0	0	0	100
s01	PC	Alexandrium cf catenella	Alexandrium spp.*	0	15.76	89.9	96.29	n/a	n/a	n/a	n/a
s02	PC	Chattonella subsalsa	Chattonella spp.*	0	99.86	0.25	99.68	n/a	n/a	n/a	n/a
s28	PWS	Pseudopedinella spp.	No match	0	0	0	0	0.299392	0.601682	3.92077	2.12274
s29	PWS	Chattonella sp.	N/A (H. akashiwo)	0 (100)	0 (100)	0	0	1.00536	15.6663	8.41575	3.43735
s29	PWS	H. akashiwo	H. akashiwo	100	100	0	0	0	0	3.54649	0.1655
s29	PWS	Dictyocha spp.	No match	0	0	0	0	0.686163	0.0509544	0.448727	0.161132
s29	PWS	P. gracile	No match	0	0	0	0	0.0299828	1.3663	1.90262	1.28832
s50	PWS	Pseudochattonella sp.	No match	0	0	0	0	6.84211	10.9605	73.6411	41.2698
s53	PWS	Pseudochattonella sp.	No match	0	0	0	0	2.93561	11.4286	55.2632	42.7419
s54	PWS	Pseudochattonella sp.	No match	0	0	0	0	4.21687	25.5287	45.5172	30.3815
